# The stage-specific regulation imposed by Importinβ-1 on HIV-1 propagation and infectivity dynamics

**DOI:** 10.1101/2024.06.10.598175

**Authors:** Sriram Yandrapally, Satarupa Sarkar, Shalini Saxena, Venkateshwarlu Naik, Srikanth Rapole, Sharmistha Banerjee

## Abstract

Dynamics of intra-host molecular evolution of viruses depend on the complexities of the cellular environments through which they transit. HIV infects several cell types in an infected human host, especially during chronic stages, which impose differential regulations on HIV persistence, driving it to latency, rapid propagation, or abortive infection. We observed that HIV-1 emerging from different cell-types differ in their encapsidated protein cargo, and infectivity. We investigated the role of Importinβ-1, which is encapsidated in virus emerging from CD4+T lymphocytes, but not in viruses from astrocytes. We deciphered that Importinβ-1 is packaged via interactions with HIV-1 Gag/Capsid. The encapsidated Importinβ-1 assisted nuclear-entry of the viral core and enhanced the infectivity during pre-integration stages. Conversely, high levels of endogenous Importinβ-1, which was observed to be induced upon infection and inflammatory stimulations, such as, IFNg/LPS treatments, restricted LTR-driven viral transcription during post-integration. The regulatory impact of Importinβ-1 was verified using primary CD4+T lymphocytes, thereby validating a non-canonical and novel role of Importinβ-1 as a restriction factor for HIV-1. Using deletion mutants, we demonstrate that the N-terminal domain of Importinβ-1 regulated viral transcription via SP1, and NRE regions of LTR. We propose that sequestering of Importinβ-1 by packaging in emerging virions thereby reducing its antiviral impact, is an adaptive strategy of a pathogen, supporting the concepts of evolutionary conflicts between viruses and hosts.
