## Supplementary material for "The stage-specific regulation imposed by Importinβ-1 on HIV-1 propagation and infectivity dynamics": Mass spectrometry analyses

### Sheet: Analysed data
			unique proteins in infection of HEK								unique proteins in infection of 1321											unique proteins in infection of SupT1
P20742	Pregnancy zone protein OS=Homo sapiens OX=9606 GN=PZP PE=1 SV=4								P04350	Tubulin beta-4A chain OS=Homo sapiens OX=9606 GN=TUBB4A PE=1 SV=2									P60709	Actin, cytoplasmic 1 OS=Homo sapiens OX=9606 GN=ACTB PE=1 SV=1
P49327	Fatty acid synthase OS=Homo sapiens OX=9606 GN=FASN PE=1 SV=3								P69905	Hemoglobin subunit alpha OS=Homo sapiens OX=9606 GN=HBA1 PE=1 SV=2									P20742	Pregnancy zone protein OS=Homo sapiens OX=9606 GN=PZP PE=1 SV=4
A0A087WVQ6	Clathrin heavy chain OS=Homo sapiens OX=9606 GN=CLTC PE=1 SV=1								P06733	Alpha-enolase OS=Homo sapiens OX=9606 GN=ENO1 PE=1 SV=2									Q99715	Collagen alpha-1(XII) chain OS=Homo sapiens OX=9606 GN=COL12A1 PE=1 SV=2
O43707	Alpha-actinin-4 OS=Homo sapiens OX=9606 GN=ACTN4 PE=1 SV=2								P20742	Pregnancy zone protein OS=Homo sapiens OX=9606 GN=PZP PE=1 SV=4									A0A0A0MQS9	Laminin subunit alpha-4 OS=Homo sapiens OX=9606 GN=LAMA4 PE=1 SV=1
C9JIZ6	Prosaposin OS=Homo sapiens OX=9606 GN=PSAP PE=1 SV=2								O43707	Alpha-actinin-4 OS=Homo sapiens OX=9606 GN=ACTN4 PE=1 SV=2									P11047	Laminin subunit gamma-1 OS=Homo sapiens OX=9606 GN=LAMC1 PE=1 SV=3
P53396	ATP-citrate synthase OS=Homo sapiens OX=9606 GN=ACLY PE=1 SV=3								P04745	Alpha-amylase 1 OS=Homo sapiens OX=9606 GN=AMY1A PE=1 SV=2									P08603	Complement factor H OS=Homo sapiens OX=9606 GN=CFH PE=1 SV=4
Q8WUM4-2	Isoform 2 of Programmed cell death 6-interacting protein OS=Homo sapiens OX=9606 GN=PDCD6IP								P49747	Cartilage oligomeric matrix protein OS=Homo sapiens OX=9606 GN=COMP PE=1 SV=2									P12110	Collagen alpha-2(VI) chain OS=Homo sapiens OX=9606 GN=COL6A2 PE=1 SV=4
P50990	T-complex protein 1 subunit theta OS=Homo sapiens OX=9606 GN=CCT8 PE=1 SV=4								P35908	Keratin, type II cytoskeletal 2 epidermal OS=Homo sapiens OX=9606 GN=KRT2 PE=1 SV=2									G3V5Z7	Proteasome subunit alpha type OS=Homo sapiens OX=9606 GN=PSMA6 PE=1 SV=1
P40227	T-complex protein 1 subunit zeta OS=Homo sapiens OX=9606 GN=CCT6A PE=1 SV=3								A0A0J9YXC7	LIM and senescent cell antigen-like-containing domain protein OS=Homo sapiens OX=9606 GN=LIMS4 PE=4 SV=1									P49746	Thrombospondin-3 OS=Homo sapiens OX=9606 GN=THBS3 PE=1 SV=1
P49368	T-complex protein 1 subunit gamma OS=Homo sapiens OX=9606 GN=CCT3 PE=1 SV=4								Q9UBG0	C-type mannose receptor 2 OS=Homo sapiens OX=9606 GN=MRC2 PE=1 SV=2									P26641	Elongation factor 1-gamma OS=Homo sapiens OX=9606 GN=EEF1G PE=1 SV=3
P04745	Alpha-amylase 1 OS=Homo sapiens OX=9606 GN=AMY1A PE=1 SV=2								G3V5Z7	Proteasome subunit alpha type OS=Homo sapiens OX=9606 GN=PSMA6 PE=1 SV=1									P50454	Serpin H1 OS=Homo sapiens OX=9606 GN=SERPINH1 PE=1 SV=2
J3KQE5	GTP-binding nuclear protein Ran (Fragment) OS=Homo sapiens OX=9606 GN=RAN PE=1 SV=1								P48740-2	Isoform 2 of Mannan-binding lectin serine protease 1 OS=Homo sapiens OX=9606 GN=MASP1									Q96RW7	Hemicentin-1 OS=Homo sapiens OX=9606 GN=HMCN1 PE=1 SV=2
P13929	Beta-enolase OS=Homo sapiens OX=9606 GN=ENO3 PE=1 SV=5								P02774-3	Isoform 3 of Vitamin D-binding protein OS=Homo sapiens OX=9606 GN=GC									P08670	Vimentin OS=Homo sapiens OX=9606 GN=VIM PE=1 SV=4
P50991	T-complex protein 1 subunit delta OS=Homo sapiens OX=9606 GN=CCT4 PE=1 SV=4								P60842	Eukaryotic initiation factor 4A-I OS=Homo sapiens OX=9606 GN=EIF4A1 PE=1 SV=1									O75369-8	Isoform 8 of Filamin-B OS=Homo sapiens OX=9606 GN=FLNB
P55072	Transitional endoplasmic reticulum ATPase OS=Homo sapiens OX=9606 GN=VCP PE=1 SV=4								P05546	Heparin cofactor 2 OS=Homo sapiens OX=9606 GN=SERPIND1 PE=1 SV=3									P07093-3	Isoform 3 of Glia-derived nexin OS=Homo sapiens OX=9606 GN=SERPINE2
P62714	Serine/threonine-protein phosphatase 2A catalytic subunit beta isoform OS=Homo sapiens OX=9606 GN=PPP2CB PE=1 SV=1								P40227	T-complex protein 1 subunit zeta OS=Homo sapiens OX=9606 GN=CCT6A PE=1 SV=3									Q14974	Importin subunit beta-1 OS=Homo sapiens OX=9606 GN=KPNB1 PE=1 SV=2
Q01813	ATP-dependent 6-phosphofructokinase, platelet type OS=Homo sapiens OX=9606 GN=PFKP PE=1 SV=2								P55072	Transitional endoplasmic reticulum ATPase OS=Homo sapiens OX=9606 GN=VCP PE=1 SV=4									Q02809-2	Isoform 2 of Procollagen-lysine,2-oxoglutarate 5-dioxygenase 1 OS=Homo sapiens OX=9606 GN=PLOD1
Q86VP6	Cullin-associated NEDD8-dissociated protein 1 OS=Homo sapiens OX=9606 GN=CAND1 PE=1 SV=2								P62937	Peptidyl-prolyl cis-trans isomerase A OS=Homo sapiens OX=9606 GN=PPIA PE=1 SV=2									Q92743	Serine protease HTRA1 OS=Homo sapiens OX=9606 GN=HTRA1 PE=1 SV=1
G3V5Z7	Proteasome subunit alpha type OS=Homo sapiens OX=9606 GN=PSMA6 PE=1 SV=1								Q9ULV4-3	Isoform 3 of Coronin-1C OS=Homo sapiens OX=9606 GN=CORO1C									B4DPQ0	Complement subcomponent C1r OS=Homo sapiens OX=9606 GN=C1R PE=1 SV=1
P51570-2	Isoform 2 of Galactokinase OS=Homo sapiens OX=9606 GN=GALK1								O75093	Slit homolog 1 protein OS=Homo sapiens OX=9606 GN=SLIT1 PE=1 SV=4									O75874	Isocitrate dehydrogenase [NADP] cytoplasmic OS=Homo sapiens OX=9606 GN=IDH1 PE=1 SV=2
P78371	T-complex protein 1 subunit beta OS=Homo sapiens OX=9606 GN=CCT2 PE=1 SV=4								Q9UM47	Neurogenic locus notch homolog protein 3 OS=Homo sapiens OX=9606 GN=NOTCH3 PE=1 SV=2									F5H423	Uncharacterized protein OS=Homo sapiens OX=9606 PE=3 SV=1
P28066	Proteasome subunit alpha type-5 OS=Homo sapiens OX=9606 GN=PSMA5 PE=1 SV=3								Q8N2S1	Latent-transforming growth factor beta-binding protein 4 OS=Homo sapiens OX=9606 GN=LTBP4 PE=1 SV=2									Q16658	Fascin OS=Homo sapiens OX=9606 GN=FSCN1 PE=1 SV=3
P11586	C-1-tetrahydrofolate synthase, cytoplasmic OS=Homo sapiens OX=9606 GN=MTHFD1 PE=1 SV=3								P26641	Elongation factor 1-gamma OS=Homo sapiens OX=9606 GN=EEF1G PE=1 SV=3									Q8TAA3	Proteasome subunit alpha-type 8 OS=Homo sapiens OX=9606 GN=PSMA8 PE=2 SV=3
P61204	ADP-ribosylation factor 3 OS=Homo sapiens OX=9606 GN=ARF3 PE=1 SV=2								Q15493	Regucalcin OS=Homo sapiens OX=9606 GN=RGN PE=1 SV=1									O76074	cGMP-specific 3',5'-cyclic phosphodiesterase OS=Homo sapiens OX=9606 GN=PDE5A PE=1 SV=2
P07686	Beta-hexosaminidase subunit beta OS=Homo sapiens OX=9606 GN=HEXB PE=1 SV=3								O75369-8	Isoform 8 of Filamin-B OS=Homo sapiens OX=9606 GN=FLNB									P05121	Plasminogen activator inhibitor 1 OS=Homo sapiens OX=9606 GN=SERPINE1 PE=1 SV=1
P02765	Alpha-2-HS-glycoprotein OS=Homo sapiens OX=9606 GN=AHSG PE=1 SV=2								Q01581	Hydroxymethylglutaryl-CoA synthase, cytoplasmic OS=Homo sapiens OX=9606 GN=HMGCS1 PE=1 SV=2									O00468	Agrin OS=Homo sapiens OX=9606 GN=AGRN PE=1 SV=6
Q8N2S1	Latent-transforming growth factor beta-binding protein 4 OS=Homo sapiens OX=9606 GN=LTBP4 PE=1 SV=2								Q8WUM4-2	Isoform 2 of Programmed cell death 6-interacting protein OS=Homo sapiens OX=9606 GN=PDCD6IP									Q93099	Homogentisate 1,2-dioxygenase OS=Homo sapiens OX=9606 GN=HGD PE=1 SV=2
Q14240-2	Isoform 2 of Eukaryotic initiation factor 4A-II OS=Homo sapiens OX=9606 GN=EIF4A2								P16152	Carbonyl reductase [NADPH] 1 OS=Homo sapiens OX=9606 GN=CBR1 PE=1 SV=3									Q00266	S-adenosylmethionine synthase isoform type-1 OS=Homo sapiens OX=9606 GN=MAT1A PE=1 SV=2
O14818	Proteasome subunit alpha type-7 OS=Homo sapiens OX=9606 GN=PSMA7 PE=1 SV=1								A0A0C4DG17	40S ribosomal protein SA OS=Homo sapiens OX=9606 GN=RPSA PE=1 SV=1									A0A1B0GU03	Peptidase A1 domain-containing protein OS=Homo sapiens OX=9606 PE=1 SV=1
Q99536	Synaptic vesicle membrane protein VAT-1 homolog OS=Homo sapiens OX=9606 GN=VAT1 PE=1 SV=2								P50991	T-complex protein 1 subunit delta OS=Homo sapiens OX=9606 GN=CCT4 PE=1 SV=4									P62714	Serine/threonine-protein phosphatase 2A catalytic subunit beta isoform OS=Homo sapiens OX=9606 GN=PPP2CB PE=1 SV=1
P02461	Collagen alpha-1(III) chain OS=Homo sapiens OX=9606 GN=COL3A1 PE=1 SV=4								G8JLH6	Tetraspanin OS=Homo sapiens OX=9606 GN=CD9 PE=1 SV=2									Q14204	Cytoplasmic dynein 1 heavy chain 1 OS=Homo sapiens OX=9606 GN=DYNC1H1 PE=1 SV=5
Q5T5C7	Seryl-tRNA synthetase OS=Homo sapiens OX=9606 GN=SARS1 PE=1 SV=1								P18085	ADP-ribosylation factor 4 OS=Homo sapiens OX=9606 GN=ARF4 PE=1 SV=3									Q06124-1	Isoform 2 of Tyrosine-protein phosphatase non-receptor type 11 OS=Homo sapiens OX=9606 GN=PTPN11
P26641-2	Isoform 2 of Elongation factor 1-gamma OS=Homo sapiens OX=9606 GN=EEF1G								P02765	Alpha-2-HS-glycoprotein OS=Homo sapiens OX=9606 GN=AHSG PE=1 SV=2									P55209	Nucleosome assembly protein 1-like 1 OS=Homo sapiens OX=9606 GN=NAP1L1 PE=1 SV=1
P26038	Moesin OS=Homo sapiens OX=9606 GN=MSN PE=1 SV=3								E7EQR4	Ezrin OS=Homo sapiens OX=9606 GN=EZR PE=1 SV=3									G3V180	Dipeptidyl peptidase 3 OS=Homo sapiens OX=9606 GN=DPP3 PE=1 SV=1
P15121	Aldo-keto reductase family 1 member B1 OS=Homo sapiens OX=9606 GN=AKR1B1 PE=1 SV=3								J3QQ67	60S ribosomal protein L18 (Fragment) OS=Homo sapiens OX=9606 GN=RPL18 PE=1 SV=1									P07858	Cathepsin B OS=Homo sapiens OX=9606 GN=CTSB PE=1 SV=3
Q14204	Cytoplasmic dynein 1 heavy chain 1 OS=Homo sapiens OX=9606 GN=DYNC1H1 PE=1 SV=5								Q8WWZ8	Oncoprotein-induced transcript 3 protein OS=Homo sapiens OX=9606 GN=OIT3 PE=1 SV=2									Q6UX71	Plexin domain-containing protein 2 OS=Homo sapiens OX=9606 GN=PLXDC2 PE=1 SV=1
P19320	Vascular cell adhesion protein 1 OS=Homo sapiens OX=9606 GN=VCAM1 PE=1 SV=1								P00352	Retinal dehydrogenase 1 OS=Homo sapiens OX=9606 GN=ALDH1A1 PE=1 SV=2									Q08431	Lactadherin OS=Homo sapiens OX=9606 GN=MFGE8 PE=1 SV=3
P18669	Phosphoglycerate mutase 1 OS=Homo sapiens OX=9606 GN=PGAM1 PE=1 SV=2								P62979	Ubiquitin-40S ribosomal protein S27a OS=Homo sapiens OX=9606 GN=RPS27A PE=1 SV=2									Q01813	ATP-dependent 6-phosphofructokinase, platelet type OS=Homo sapiens OX=9606 GN=PFKP PE=1 SV=2
P49721	Proteasome subunit beta type-2 OS=Homo sapiens OX=9606 GN=PSMB2 PE=1 SV=1								P38606	V-type proton ATPase catalytic subunit A OS=Homo sapiens OX=9606 GN=ATP6V1A PE=1 SV=2									P48740-4	Isoform 4 of Mannan-binding lectin serine protease 1 OS=Homo sapiens OX=9606 GN=MASP1
P12268	Inosine-5'-monophosphate dehydrogenase 2 OS=Homo sapiens OX=9606 GN=IMPDH2 PE=1 SV=2								P05556-3	Isoform 3 of Integrin beta-1 OS=Homo sapiens OX=9606 GN=ITGB1									P48643	T-complex protein 1 subunit epsilon OS=Homo sapiens OX=9606 GN=CCT5 PE=1 SV=1
P31153	S-adenosylmethionine synthase isoform type-2 OS=Homo sapiens OX=9606 GN=MAT2A PE=1 SV=1								G5EA09	Syndecan binding protein (Syntenin), isoform CRA_a OS=Homo sapiens OX=9606 GN=SDCBP PE=1 SV=1									P25786-2	Isoform Long of Proteasome subunit alpha type-1 OS=Homo sapiens OX=9606 GN=PSMA1
P05543	Thyroxine-binding globulin OS=Homo sapiens OX=9606 GN=SERPINA7 PE=1 SV=2								U3KQK0	Histone H2B OS=Homo sapiens OX=9606 GN=H2BC15 PE=1 SV=1									Q9NQW7-3	Isoform 3 of Xaa-Pro aminopeptidase 1 OS=Homo sapiens OX=9606 GN=XPNPEP1
P02774-3	Isoform 3 of Vitamin D-binding protein OS=Homo sapiens OX=9606 GN=GC								J3KMX3	Alpha-fetoprotein OS=Homo sapiens OX=9606 GN=AFP PE=1 SV=1									P02545	Prelamin-A/C OS=Homo sapiens OX=9606 GN=LMNA PE=1 SV=1
A0A087X2I1	26S proteasome regulatory subunit 10B OS=Homo sapiens OX=9606 GN=PSMC6 PE=1 SV=1								O95967	EGF-containing fibulin-like extracellular matrix protein 2 OS=Homo sapiens OX=9606 GN=EFEMP2 PE=1 SV=3									P20618	Proteasome subunit beta type-1 OS=Homo sapiens OX=9606 GN=PSMB1 PE=1 SV=2
J3KQ66	Reelin OS=Homo sapiens OX=9606 GN=RELN PE=1 SV=1								Q96KP4	Cytosolic non-specific dipeptidase OS=Homo sapiens OX=9606 GN=CNDP2 PE=1 SV=2									P35241-5	Isoform 5 of Radixin OS=Homo sapiens OX=9606 GN=RDX
J3KMX3	Alpha-fetoprotein OS=Homo sapiens OX=9606 GN=AFP PE=1 SV=1								Q06828	Fibromodulin OS=Homo sapiens OX=9606 GN=FMOD PE=1 SV=2									O00299	Chloride intracellular channel protein 1 OS=Homo sapiens OX=9606 GN=CLIC1 PE=1 SV=4
Q9BXN1	Asporin OS=Homo sapiens OX=9606 GN=ASPN PE=1 SV=2								P11940	Polyadenylate-binding protein 1 OS=Homo sapiens OX=9606 GN=PABPC1 PE=1 SV=2									P15153	Ras-related C3 botulinum toxin substrate 2 OS=Homo sapiens OX=9606 GN=RAC2 PE=1 SV=1
P25789	Proteasome subunit alpha type-4 OS=Homo sapiens OX=9606 GN=PSMA4 PE=1 SV=1								P02461	Collagen alpha-1(III) chain OS=Homo sapiens OX=9606 GN=COL3A1 PE=1 SV=4									Q99536	Synaptic vesicle membrane protein VAT-1 homolog OS=Homo sapiens OX=9606 GN=VAT1 PE=1 SV=2
P14550	Aldo-keto reductase family 1 member A1 OS=Homo sapiens OX=9606 GN=AKR1A1 PE=1 SV=3								P15153	Ras-related C3 botulinum toxin substrate 2 OS=Homo sapiens OX=9606 GN=RAC2 PE=1 SV=1									B4DUT8	Calponin OS=Homo sapiens OX=9606 GN=CNN2 PE=1 SV=1
Q15582	Transforming growth factor-beta-induced protein ig-h3 OS=Homo sapiens OX=9606 GN=TGFBI PE=1 SV=1								A0A2R8Y3M9	Uncharacterized protein OS=Homo sapiens OX=9606 PE=4 SV=1									P55786	Puromycin-sensitive aminopeptidase OS=Homo sapiens OX=9606 GN=NPEPPS PE=1 SV=2
P31150	Rab GDP dissociation inhibitor alpha OS=Homo sapiens OX=9606 GN=GDI1 PE=1 SV=2								P13645	Keratin, type I cytoskeletal 10 OS=Homo sapiens OX=9606 GN=KRT10 PE=1 SV=6									O00754	Lysosomal alpha-mannosidase OS=Homo sapiens OX=9606 GN=MAN2B1 PE=1 SV=3
P09211	Glutathione S-transferase P OS=Homo sapiens OX=9606 GN=GSTP1 PE=1 SV=2								P62249	40S ribosomal protein S16 OS=Homo sapiens OX=9606 GN=RPS16 PE=1 SV=2									P30085	UMP-CMP kinase OS=Homo sapiens OX=9606 GN=CMPK1 PE=1 SV=3
P20618	Proteasome subunit beta type-1 OS=Homo sapiens OX=9606 GN=PSMB1 PE=1 SV=2								P09211	Glutathione S-transferase P OS=Homo sapiens OX=9606 GN=GSTP1 PE=1 SV=2									Q5T5C7	Seryl-tRNA synthetase OS=Homo sapiens OX=9606 GN=SARS1 PE=1 SV=1
Q14974	Importin subunit beta-1 OS=Homo sapiens OX=9606 GN=KPNB1 PE=1 SV=2								E9PK25	Cofilin, non-muscle isoform OS=Homo sapiens OX=9606 GN=CFL1 PE=1 SV=1									P05997	Collagen alpha-2(V) chain OS=Homo sapiens OX=9606 GN=COL5A2 PE=1 SV=3
P05556-3	Isoform 3 of Integrin beta-1 OS=Homo sapiens OX=9606 GN=ITGB1								P62805	Histone H4 OS=Homo sapiens OX=9606 GN=H4C1 PE=1 SV=2									P17405	Sphingomyelin phosphodiesterase OS=Homo sapiens OX=9606 GN=SMPD1 PE=1 SV=5
Q99832	T-complex protein 1 subunit eta OS=Homo sapiens OX=9606 GN=CCT7 PE=1 SV=2								P25786-2	Isoform Long of Proteasome subunit alpha type-1 OS=Homo sapiens OX=9606 GN=PSMA1									Q15818	Neuronal pentraxin-1 OS=Homo sapiens OX=9606 GN=NPTX1 PE=2 SV=2
P10643	Complement component C7 OS=Homo sapiens OX=9606 GN=C7 PE=1 SV=2								P50502	Hsc70-interacting protein OS=Homo sapiens OX=9606 GN=ST13 PE=1 SV=2									P52907	F-actin-capping protein subunit alpha-1 OS=Homo sapiens OX=9606 GN=CAPZA1 PE=1 SV=3
D6REE5	Receptor of-activated protein C kinase 1 (Fragment) OS=Homo sapiens OX=9606 GN=RACK1 PE=1 SV=1								A0A0U1RRH7	Histone H2A OS=Homo sapiens OX=9606 PE=3 SV=1									P04792	Heat shock protein beta-1 OS=Homo sapiens OX=9606 GN=HSPB1 PE=1 SV=2
Q3ZCW2	Galectin-related protein OS=Homo sapiens OX=9606 GN=LGALSL PE=1 SV=2								P17987	T-complex protein 1 subunit alpha OS=Homo sapiens OX=9606 GN=TCP1 PE=1 SV=1									P24043	Laminin subunit alpha-2 OS=Homo sapiens OX=9606 GN=LAMA2 PE=1 SV=4
A0A3B3ITK7	Phosphoglucomutase-1 OS=Homo sapiens OX=9606 GN=PGM1 PE=1 SV=1								H0YD86	Breast cancer type 2 susceptibility protein (Fragment) OS=Homo sapiens OX=9606 GN=BRCA2 PE=1 SV=1									Q6ZNJ1	Neurobeachin-like protein 2 OS=Homo sapiens OX=9606 GN=NBEAL2 PE=1 SV=2
P02675	Fibrinogen beta chain OS=Homo sapiens OX=9606 GN=FGB PE=1 SV=2								Q13200	26S proteasome non-ATPase regulatory subunit 2 OS=Homo sapiens OX=9606 GN=PSMD2 PE=1 SV=3									P49721	Proteasome subunit beta type-2 OS=Homo sapiens OX=9606 GN=PSMB2 PE=1 SV=1
P25786-2	Isoform Long of Proteasome subunit alpha type-1 OS=Homo sapiens OX=9606 GN=PSMA1								B7ZKJ8	ITIH4 protein OS=Homo sapiens OX=9606 GN=ITIH4 PE=1 SV=1									P22352	Glutathione peroxidase 3 OS=Homo sapiens OX=9606 GN=GPX3 PE=1 SV=2
P11216	Glycogen phosphorylase, brain form OS=Homo sapiens OX=9606 GN=PYGB PE=1 SV=5								Q01813	ATP-dependent 6-phosphofructokinase, platelet type OS=Homo sapiens OX=9606 GN=PFKP PE=1 SV=2									A0A0A0MQT0	Retinol binding protein 1, cellular OS=Homo sapiens OX=9606 GN=RBP1 PE=1 SV=1
P55263	Adenosine kinase OS=Homo sapiens OX=9606 GN=ADK PE=1 SV=2																		P22234-2	Isoform 2 of Multifunctional protein ADE2 OS=Homo sapiens OX=9606 GN=PAICS
Q15907	Ras-related protein Rab-11B OS=Homo sapiens OX=9606 GN=RAB11B PE=1 SV=4																		Q7RTV2	Glutathione S-transferase A5 OS=Homo sapiens OX=9606 GN=GSTA5 PE=1 SV=1
Q06828	Fibromodulin OS=Homo sapiens OX=9606 GN=FMOD PE=1 SV=2																		Q9HBI1-2	Isoform 2 of Beta-parvin OS=Homo sapiens OX=9606 GN=PARVB
P60228	Eukaryotic translation initiation factor 3 subunit E OS=Homo sapiens OX=9606 GN=EIF3E PE=1 SV=1																		P61160-2	Isoform 2 of Actin-related protein 2 OS=Homo sapiens OX=9606 GN=ACTR2
A0A2R8Y7T2	RNA helicase OS=Homo sapiens OX=9606 GN=DDX3X PE=1 SV=1																		P48723	Heat shock 70 kDa protein 13 OS=Homo sapiens OX=9606 GN=HSPA13 PE=1 SV=1
P17987	T-complex protein 1 subunit alpha OS=Homo sapiens OX=9606 GN=TCP1 PE=1 SV=1																		Q92820	Gamma-glutamyl hydrolase OS=Homo sapiens OX=9606 GN=GGH PE=1 SV=2
P08123	Collagen alpha-2(I) chain OS=Homo sapiens OX=9606 GN=COL1A2 PE=1 SV=7																		P61586	Transforming protein RhoA OS=Homo sapiens OX=9606 GN=RHOA PE=1 SV=1
Q10469	Alpha-1,6-mannosyl-glycoprotein 2-beta-N-acetylglucosaminyltransferase OS=Homo sapiens OX=9606 GN=MGAT2 PE=1 SV=1																		P25788	Proteasome subunit alpha type-3 OS=Homo sapiens OX=9606 GN=PSMA3 PE=1 SV=2
P62258	14-3-3 protein epsilon OS=Homo sapiens OX=9606 GN=YWHAE PE=1 SV=1																		F6S8M0	N-acetylglucosamine-6-sulfatase OS=Homo sapiens OX=9606 GN=GNS PE=1 SV=1
A0A2U3TZE7	Cochlin OS=Homo sapiens OX=9606 GN=COCH PE=1 SV=1																		P02749	Beta-2-glycoprotein 1 OS=Homo sapiens OX=9606 GN=APOH PE=1 SV=3
A0A0A0MQT0	Retinol binding protein 1, cellular OS=Homo sapiens OX=9606 GN=RBP1 PE=1 SV=1																		A0A087WW66	26S proteasome non-ATPase regulatory subunit 1 OS=Homo sapiens OX=9606 GN=PSMD1 PE=1 SV=1
P07814	Bifunctional glutamate/proline--tRNA ligase OS=Homo sapiens OX=9606 GN=EPRS1 PE=1 SV=5																		Q16610-4	Isoform 4 of Extracellular matrix protein 1 OS=Homo sapiens OX=9606 GN=ECM1
Q99519	Sialidase-1 OS=Homo sapiens OX=9606 GN=NEU1 PE=1 SV=1																		A0A087WUZ3	Spectrin beta chain OS=Homo sapiens OX=9606 GN=SPTBN1 PE=1 SV=1
Q15555	Microtubule-associated protein RP/EB family member 2 OS=Homo sapiens OX=9606 GN=MAPRE2 PE=1 SV=1																		O00151	PDZ and LIM domain protein 1 OS=Homo sapiens OX=9606 GN=PDLIM1 PE=1 SV=4
Q6IPX4	40S ribosomal protein S16 OS=Homo sapiens OX=9606 GN=RPS16 PE=1 SV=1																		Q14766-4	Isoform 4 of Latent-transforming growth factor beta-binding protein 1 OS=Homo sapiens OX=9606 GN=LTBP1
A0A087WVP1	Protocadherin Fat 1 OS=Homo sapiens OX=9606 GN=FAT1 PE=1 SV=1																		Q96QK1	Vacuolar protein sorting-associated protein 35 OS=Homo sapiens OX=9606 GN=VPS35 PE=1 SV=2
P40123	Adenylyl cyclase-associated protein 2 OS=Homo sapiens OX=9606 GN=CAP2 PE=1 SV=1																		P25391	Laminin subunit alpha-1 OS=Homo sapiens OX=9606 GN=LAMA1 PE=1 SV=2
P43652	Afamin OS=Homo sapiens OX=9606 GN=AFM PE=1 SV=1																		Q14651	Plastin-1 OS=Homo sapiens OX=9606 GN=PLS1 PE=1 SV=2
O15511-2	Isoform 2 of Actin-related protein 2/3 complex subunit 5 OS=Homo sapiens OX=9606 GN=ARPC5																		P02671	Fibrinogen alpha chain OS=Homo sapiens OX=9606 GN=FGA PE=1 SV=2
U3KQK0	Histone H2B OS=Homo sapiens OX=9606 GN=H2BC15 PE=1 SV=1																		Q06210	Glutamine--fructose-6-phosphate aminotransferase [isomerizing] 1 OS=Homo sapiens OX=9606 GN=GFPT1 PE=1 SV=3
Q9UGM3-9	Isoform 9 of Deleted in malignant brain tumors 1 protein OS=Homo sapiens OX=9606 GN=DMBT1																		Q16853	Membrane primary amine oxidase OS=Homo sapiens OX=9606 GN=AOC3 PE=1 SV=3
O95445	Apolipoprotein M OS=Homo sapiens OX=9606 GN=APOM PE=1 SV=2
P01344-3	Isoform 3 of Insulin-like growth factor II OS=Homo sapiens OX=9606 GN=IGF2
M0R2V0	Hyaluronan synthase 1 OS=Homo sapiens OX=9606 GN=HAS1 PE=1 SV=1
